# Profiling Transcription Initiation in Peripheral Leukocytes Reveals Severity-Associated Cis-Regulatory Elements in Critical COVID-19

**DOI:** 10.1101/2021.08.24.457187

**Authors:** Michael Tun Yin Lam, Sascha H. Duttke, Mazen F. Odish, Hiep D. Le, Emily A. Hansen, Celina T. Nguyen, Samantha Trescott, Roy Kim, Shaunak Deota, Max W. Chang, Arjun Patel, Mark Hepokoski, Mona Alotaibi, Mark Rolfsen, Katherine Perofsky, Anna S. Warden, Jennifer Foley, Sydney I Ramirez, Jennifer M. Dan, Robert K Abbott, Shane Crotty, Laura E Crotty Alexander, Atul Malhotra, Satchidananda Panda, Christopher W. Benner, Nicole G. Coufal

**Author notes:** Address correspondence to: Michael Tun Yin Lam, Division of Pulmonary, Critical Care, and Sleep Medicine, Department of Medicine, University of California San Diego, 9300 Campus Point Dr., #7381, La Jolla, California 92037, USA. authors contributed equally to this work (Sascha H. Duttke, Mazen F. Odish, Hiep D. Le, Emily A. Hansen, Celina T. Nguyen, Samantha Trescott, Roy Kim). both authors contributed equally to this work (Christopher W. Benner, Nicole G. Coufal).

## Abstract

The contribution of transcription factors (TFs) and gene regulatory programs in the immune response to COVID-19 and their relationship to disease outcome is not fully understood. Analysis of genome-wide changes in transcription at both promoter-proximal and distal cis-regulatory DNA elements, collectively termed the ’active cistrome,’ offers an unbiased assessment of TF activity identifying key pathways regulated in homeostasis or disease. Here, we profiled the active cistrome from peripheral leukocytes of critically ill COVID-19 patients to identify major regulatory programs and their dynamics during SARS-CoV-2 associated acute respiratory distress syndrome (ARDS). We identified TF motifs that track the severity of COVID- 19 lung injury, disease resolution, and outcome. We used unbiased clustering to reveal distinct cistrome subsets delineating the regulation of pathways, cell types, and the combinatorial activity of TFs. We found critical roles for regulatory networks driven by stimulus and lineage determining TFs, showing that STAT and E2F/MYB regulatory programs targeting myeloid cells are activated in patients with poor disease outcomes and associated with single nucleotide genetic variants implicated in COVID-19 susceptibility. Integration with single-cell RNA-seq found that STAT and E2F/MYB activation converged in specific neutrophils subset found in patients with severe disease. Collectively we demonstrate that cistrome analysis facilitates insight into disease mechanisms and provides an unbiased approach to evaluate global changes in transcription factor activity and stratify patient disease severity.
