## Supplementary material for "Profiling Transcription Initiation in Peripheral Leukocytes Reveals Severity-Associated Cis-Regulatory Elements in Critical COVID-19": Lam et al suppl table 7

### Sheet: o
Phenotype	Ancestry	Label	Principle Motifs	Intersect	Total	Ratio	Mean	Std	Z-score	Relative Risk	P-val	Corrected P-val	Species	log(adjP,10)	Overlapping rsids
210630.ver6.A2.5e-8	EU	Cluster 1	E2F/MYB	2	1169	0.00171086	0.506747	0.665642	2.24333	3.94675	0.0124378	0.0124378	human	-1.90526	rs13091868,rs13092030,rs573405751,rs62064389
210630.ver6.A2.5e-8	EU	Cluster 10	YY1/ETV	1	1169	0.000855432	0.367316	0.574031	1.10218	2.72245	0.135192	0.135192	human	-0.869049	rs113417378,rs546821167
210630.ver6.A2.5e-8	EU	Cluster 11	E2F/KLF	1	1169	0.000855432	0.5992	0.718526	0.557808	1.66889	0.288488	0.288488	human	-0.539872	rs11088247,rs12482556
210630.ver6.A2.5e-8	EU	Cluster 12	OCT/MEF2C	0	1169	0	0.418791	0.623319	-0.671872	0	0.749167	0.749167	human	-0.125421
210630.ver6.A2.5e-8	EU	Cluster 13	E2F/NFY	0	1169	0	0.226387	0.461761	-0.490268	0	0.688028	0.688028	human	-0.162394
210630.ver6.A2.5e-8	EU	Cluster 14	NFY/KLF	0	1169	0	0.148926	0.381851	-0.39001	0	0.651735	0.651735	human	-0.185929
210630.ver6.A2.5e-8	EU	Cluster 15	NFkB (lymphoid)	0	1169	0	0.270865	0.498594	-0.543257	0	0.706524	0.706524	human	-0.150873
210630.ver6.A2.5e-8	EU	Cluster 16	ARE/SMAD/AP1	2	1169	0.00171086	0.305347	0.520784	3.25404	6.54992	0.000568884	0.000568884	human	-3.24498	rs13080979,rs13098911,rs3918368
210630.ver6.A2.5e-8	EU	Cluster 17	STAT/PU.1/GATA	1	1169	0.000855432	0.22039	0.464655	1.67783	4.53741	0.0466905	0.0466905	human	-1.33077	rs17284138
210630.ver6.A2.5e-8	EU	Cluster 18	CEBP/PU.1/YY1	1	1169	0.000855432	0.392304	0.600434	1.0121	2.54904	0.155746	0.155746	human	-0.807583	rs71327024
210630.ver6.A2.5e-8	EU	Cluster 19	YY1/PU.1/IRF	0	1169	0	0.22039	0.450449	-0.489267	0	0.687674	0.687674	human	-0.162617
210630.ver6.A2.5e-8	EU	Cluster 2	STAT/BCL6	3	1169	0.0025663	0.668166	0.762779	3.05703	4.4899	0.00111772	0.00111772	human	-2.95167	rs12629632,rs17282238,rs34460587,rs4682810,rs6809381,rs71327024,rs78380307
210630.ver6.A2.5e-8	EU	Cluster 20	GATA/PU.1	0	1169	0	0.21989	0.457847	-0.480269	0	0.684482	0.684482	human	-0.164638
210630.ver6.A2.5e-8	EU	Cluster 21	Xbox/CRE/KLF	1	1169	0.000855432	0.267866	0.502207	1.45783	3.73321	0.0724433	0.0724433	human	-1.14	rs17373080
210630.ver6.A2.5e-8	EU	Cluster 22	YY1/KLF (Myeloid)	0	1169	0	0.164418	0.390453	-0.421095	0	0.663157	0.663157	human	-0.178384
210630.ver6.A2.5e-8	EU	Cluster 23	E2F/YY1/ETS (Lymphoid)	4	1169	0.00342173	0.526737	0.6895	5.03737	7.59393	2.35989e-07	2.35989e-07	human	-6.62711	rs10510750,rs111413387,rs112534607,rs1274513,rs13096808,rs13096905,rs1724390,rs2532343,rs532593319,rs548109274,rs548542325,rs554959222,rs565427790,rs62064388
210630.ver6.A2.5e-8	EU	Cluster 24	YY1/ETS (Myeloid)	1	1169	0.000855432	0.226387	0.458501	1.68727	4.41722	0.0457762	0.0457762	human	-1.33936	rs17197087
210630.ver6.A2.5e-8	EU	Cluster 25	T1ISRE/STAT	3	1169	0.0025663	0.218891	0.461587	6.0251	13.7055	8.45038e-10	8.45038e-10	human	-9.07312	rs13092160,rs3176824,rs3176825,rs3181080,rs34919616,rs532193457,rs62073178,rs6489879
210630.ver6.A2.5e-8	EU	Cluster 26	X-Box/KLF/ETV	0	1169	0	0.168416	0.4014	-0.419571	0	0.662601	0.662601	human	-0.178748
210630.ver6.A2.5e-8	EU	Cluster 3	NFkB/RBPJ	0	1169	0	0.192904	0.432169	-0.446362	0	0.672332	0.672332	human	-0.172416
210630.ver6.A2.5e-8	EU	Cluster 4	ARE/CEBP	4	1169	0.00342173	0.678661	0.815591	4.07231	5.89396	2.32748e-05	2.32748e-05	human	-4.63311	rs142031128,rs1546077,rs34953890,rs6800484,rs71327023
210630.ver6.A2.5e-8	EU	Cluster 5	CEBP/PU.1	0	1169	0	0.265367	0.503036	-0.527532	0	0.701088	0.701088	human	-0.154227
210630.ver6.A2.5e-8	EU	Cluster 6	ARE/NFY	2	1169	0.00171086	0.462769	0.650952	2.36151	4.32181	0.00910025	0.00910025	human	-2.04095	rs17860115,rs9975738
210630.ver6.A2.5e-8	EU	Cluster 7	MiT/ARE/NFkB	2	1169	0.00171086	0.291354	0.534388	3.19739	6.86449	0.000693387	0.000693387	human	-3.15902	rs34203322,rs35454877,rs71327007
210630.ver6.A2.5e-8	EU	Cluster 8	GRE	0	1169	0	0.0964518	0.318108	-0.303205	0	0.619133	0.619133	human	-0.208216
210630.ver6.A2.5e-8	EU	Cluster 9	RORa/ETS/RUNX/IRF	3	1169	0.0025663	2.18291	1.30174	0.627692	1.37431	0.265103	0.265103	human	-0.576585	rs111413387,rs112534607,rs11575895,rs12482014,rs1274513,rs2696633,rs529556708,rs532593319,rs537485102,rs548109274,rs548542325,rs554959222,rs555719522,rs565427790,rs569635106,rs570486150,rs577342440,rs59323905,rs62056779
210630.ver6.A2.5e-8	EU	murray (-0.15 < x < 0.15)		15	1169	0.0128315	4.83558	1.85377	5.48311	3.102	2.08952e-08	2.08952e-08	human	-7.67995	rs10510750,rs11088247,rs111413387,rs112534607,rs113417378,rs11575895,rs11879501,rs12482014,rs12482556,rs1274513,rs13068572,rs13069750,rs13080979,rs13089543,rs13089544,rs13092160,rs13095940,rs13096307,rs13096371,rs13096808,rs13096905,rs142031128,rs1546077,rs17197087,rs1724390,rs17373080,rs17860115,rs3176824,rs3176825,rs3181080,rs34203322,rs34340501,rs34919616,rs34988015,rs35454877,rs3749461,rs3918…
210630.ver6.A2.5e-8	EU	murray (> 0.15)		8	1169	0.00684346	1.62019	1.18181	5.39834	4.93769	3.36295e-08	3.36295e-08	human	-7.47328	rs12629632,rs13091868,rs13092030,rs1546077,rs17284138,rs17860115,rs2304257,rs34460587,rs34953890,rs35454877,rs6800484,rs6809381,rs71327007,rs71327023,rs71327024,rs71327040,rs78380307,rs9975738
210630.ver6.A2.5e-8	EU	murray (< -0.15)		7	1169	0.00598802	2.29885	1.3374	3.51514	3.045	0.000219764	0.000219764	human	-3.65804	rs111413387,rs112534607,rs113417378,rs1274513,rs13078739,rs13098911,rs2532343,rs2696633,rs3749461,rs532593319,rs537485102,rs546821167,rs548109274,rs548542325,rs554959222,rs555719522,rs565427790,rs570486150,rs572514738,rs577342440,rs71327003,rs73510898
210630.ver6.B1.5e-8	EU	Cluster 1	E2F/MYB	2	391	0.00511509	0.145927	0.385609	4.80816	13.7055	7.61619e-07	7.61619e-07	human	-6.11826	rs13091868,rs13092030,rs34904359,rs36114837
210630.ver6.B1.5e-8	EU	Cluster 10	YY1/ETV	0	391	0	0.0909545	0.302858	-0.30032	0	0.618034	0.618034	human	-0.208988
210630.ver6.B1.5e-8	EU	Cluster 11	E2F/KLF	1	391	0.00255754	0.174413	0.409957	2.01384	5.73352	0.0220133	0.0220133	human	-1.65731	rs11088247,rs12482556
210630.ver6.B1.5e-8	EU	Cluster 12	OCT/MEF2C	0	391	0	0.132934	0.356819	-0.372552	0	0.645259	0.645259	human	-0.190266
210630.ver6.B1.5e-8	EU	Cluster 13	E2F/NFY	0	391	0	0.061969	0.251312	-0.246582	0	0.597384	0.597384	human	-0.223746
210630.ver6.B1.5e-8	EU	Cluster 14	NFY/KLF	0	391	0	0.0369815	0.188764	-0.195914	0	0.577661	0.577661	human	-0.238327
210630.ver6.B1.5e-8	EU	Cluster 15	NFkB (lymphoid)	0	391	0	0.0704648	0.265579	-0.265325	0	0.60462	0.60462	human	-0.218517
210630.ver6.B1.5e-8	EU	Cluster 16	ARE/SMAD/AP1	2	391	0.00511509	0.0904548	0.295489	6.46232	22.1105	5.15552e-11	5.15552e-11	human	-10.2877	rs13080979,rs13098911,rs3918368
210630.ver6.B1.5e-8	EU	Cluster 17	STAT/PU.1/GATA	1	391	0.00255754	0.065967	0.262004	3.56495	15.1591	0.000181959	0.000181959	human	-3.74003	rs17284138
210630.ver6.B1.5e-8	EU	Cluster 18	CEBP/PU.1/YY1	1	391	0.00255754	0.111944	0.339797	2.61349	8.93304	0.00448118	0.00448118	human	-2.34861	rs71327024
210630.ver6.B1.5e-8	EU	Cluster 19	YY1/PU.1/IRF	0	391	0	0.0549725	0.230166	-0.238838	0	0.594385	0.594385	human	-0.225932
210630.ver6.B1.5e-8	EU	Cluster 2	STAT/BCL6	3	391	0.00767263	0.22039	0.470004	5.91401	13.6122	1.66939e-09	1.66939e-09	human	-8.77744	rs12629632,rs17282238,rs34460587,rs4682810,rs6809381,rs71327024,rs78380307
210630.ver6.B1.5e-8	EU	Cluster 20	GATA/PU.1	0	391	0	0.0649675	0.25647	-0.253314	0	0.599987	0.599987	human	-0.221858
210630.ver6.B1.5e-8	EU	Cluster 21	Xbox/CRE/KLF	0	391	0	0.0804598	0.279326	-0.28805	0	0.613346	0.613346	human	-0.212294
210630.ver6.B1.5e-8	EU	Cluster 22	YY1/KLF (Myeloid)	0	391	0	0.0414793	0.204398	-0.202934	0	0.580407	0.580407	human	-0.236267
210630.ver6.B1.5e-8	EU	Cluster 23	E2F/YY1/ETS (Lymphoid)	1	391	0.00255754	0.15992	0.389118	2.15893	6.25312	0.0154276	0.0154276	human	-1.8117	rs10510750,rs13096808,rs13096905
210630.ver6.B1.5e-8	EU	Cluster 24	YY1/ETS (Myeloid)	0	391	0	0.0569715	0.238228	-0.239147	0	0.594504	0.594504	human	-0.225845
210630.ver6.B1.5e-8	EU	Cluster 25	T1ISRE/STAT	2	391	0.00511509	0.071964	0.266118	7.24505	27.7917	2.16137e-13	2.16137e-13	human	-12.6653	rs13092160,rs3176824,rs3176825,rs3181080,rs34919616
210630.ver6.B1.5e-8	EU	Cluster 26	X-Box/KLF/ETV	0	391	0	0.0389805	0.196163	-0.198715	0	0.578757	0.578757	human	-0.237504
210630.ver6.B1.5e-8	EU	Cluster 3	NFkB/RBPJ	0	391	0	0.0484758	0.217138	-0.223249	0	0.588329	0.588329	human	-0.23038
210630.ver6.B1.5e-8	EU	Cluster 4	ARE/CEBP	2	391	0.00511509	0.258871	0.502944	3.46188	7.72587	0.000268212	0.000268212	human	-3.57152	rs1546077,rs6800484,rs71327023
210630.ver6.B1.5e-8	EU	Cluster 5	CEBP/PU.1	0	391	0	0.0609695	0.243477	-0.250412	0	0.598866	0.598866	human	-0.22267
210630.ver6.B1.5e-8	EU	Cluster 6	ARE/NFY	1	391	0.00255754	0.135932	0.364024	2.37366	7.35662	0.00880641	0.00880641	human	-2.0552	rs17860115
210630.ver6.B1.5e-8	EU	Cluster 7	MiT/ARE/NFkB	1	391	0.00255754	0.0824588	0.284072	3.22996	12.1273	0.000619048	0.000619048	human	-3.20828	rs35454877,rs71327007
210630.ver6.B1.5e-8	EU	Cluster 8	GRE	0	391	0	0.0284858	0.166398	-0.171191	0	0.567963	0.567963	human	-0.24568
210630.ver6.B1.5e-8	EU	Cluster 9	RORa/ETS/RUNX/IRF	1	391	0.00255754	0.818591	0.851219	0.213117	1.22161	0.415618	0.415618	human	-0.381306	rs12482014
210630.ver6.B1.5e-8	EU	murray (-0.15 < x < 0.15)		6	391	0.0153453	2.03648	1.22889	3.22529	2.94626	0.000629235	0.000629235	human	-3.20119	rs10510750,rs11088247,rs12482014,rs12482556,rs13068572,rs13069750,rs13080979,rs13089543,rs13089544,rs13092160,rs13095940,rs13096307,rs13096371,rs13096808,rs13096905,rs1546077,rs17860115,rs3176824,rs3176825,rs3181080,rs34340501,rs34919616,rs34988015,rs35454877,rs3749461,rs3918368,rs6517153,rs71327007,rs78380307
210630.ver6.B1.5e-8	EU	murray (> 0.15)		6	391	0.0153453	0.605697	0.746959	7.22169	9.90594	2.56733e-13	2.56733e-13	human	-12.5905	rs12629632,rs13091868,rs13092030,rs1546077,rs17284138,rs17860115,rs34460587,rs34904359,rs35454877,rs36114837,rs6800484,rs6809381,rs71327007,rs71327023,rs71327024,rs71327040,rs78380307
210630.ver6.B1.5e-8	EU	murray (< -0.15)		4	391	0.0102302	0.912544	0.889296	3.4718	4.38335	0.000258493	0.000258493	human	-3.58755	rs13078739,rs13098911,rs3749461,rs71327003
210630.ver6.B2.5e-8	EU	Cluster 1	E2F/MYB	4	2838	0.00140944	0.554223	0.696551	4.94691	7.21731	3.77e-07	3.77e-07	human	-6.42366	rs13091868,rs13092030,rs34904359,rs36114837,rs573405751,rs62064389
210630.ver6.B2.5e-8	EU	Cluster 10	YY1/ETV	1	2838	0.000352361	0.378811	0.582607	1.06622	2.63984	0.143161	0.143161	human	-0.844175	rs113417378,rs546821167
210630.ver6.B2.5e-8	EU	Cluster 11	E2F/KLF	1	2838	0.000352361	0.661169	0.767552	0.441443	1.51247	0.329446	0.329446	human	-0.482216	rs11088247,rs12482556
210630.ver6.B2.5e-8	EU	Cluster 12	OCT/MEF2C	0	2838	0	0.404798	0.611602	-0.661864	0	0.745971	0.745971	human	-0.127278
210630.ver6.B2.5e-8	EU	Cluster 13	E2F/NFY	0	2838	0	0.245877	0.482197	-0.50991	0	0.694943	0.694943	human	-0.158051
210630.ver6.B2.5e-8	EU	Cluster 14	NFY/KLF	0	2838	0	0.166417	0.39723	-0.418943	0	0.662371	0.662371	human	-0.178899
210630.ver6.B2.5e-8	EU	Cluster 15	NFkB (lymphoid)	0	2838	0	0.313343	0.544304	-0.575677	0	0.717583	0.717583	human	-0.144128
210630.ver6.B2.5e-8	EU	Cluster 16	ARE/SMAD/AP1	2	2838	0.000704722	0.325837	0.543854	3.07833	6.13804	0.00104081	0.00104081	human	-2.98263	rs13080979,rs13098911,rs3918368
210630.ver6.B2.5e-8	EU	Cluster 17	STAT/PU.1/GATA	1	2838	0.000352361	0.247376	0.47146	1.59637	4.04242	0.0552033	0.0552033	human	-1.25803	rs17284138
210630.ver6.B2.5e-8	EU	Cluster 18	CEBP/PU.1/YY1	1	2838	0.000352361	0.409795	0.611542	0.965109	2.44024	0.167245	0.167245	human	-0.776647	rs71327024
210630.ver6.B2.5e-8	EU	Cluster 19	YY1/PU.1/IRF	0	2838	0	0.222389	0.448351	-0.496015	0	0.690058	0.690058	human	-0.161114
210630.ver6.B2.5e-8	EU	Cluster 2	STAT/BCL6	3	2838	0.00105708	0.734133	0.797044	2.84284	4.08645	0.00223569	0.00223569	human	-2.65059	rs12629632,rs17282238,rs34460587,rs4682810,rs6809381,rs71327024,rs78380307
210630.ver6.B2.5e-8	EU	Cluster 20	GATA/PU.1	0	2838	0	0.245377	0.478811	-0.512472	0	0.69584	0.69584	human	-0.157491
210630.ver6.B2.5e-8	EU	Cluster 21	Xbox/CRE/KLF	1	2838	0.000352361	0.32084	0.548644	1.23789	3.11682	0.107879	0.107879	human	-0.967063	rs17373080
210630.ver6.B2.5e-8	EU	Cluster 22	YY1/KLF (Myeloid)	0	2838	0	0.171914	0.405501	-0.423955	0	0.664201	0.664201	human	-0.1777
210630.ver6.B2.5e-8	EU	Cluster 23	E2F/YY1/ETS (Lymphoid)	4	2838	0.00140944	0.577711	0.699345	4.89357	6.92388	4.95127e-07	4.95127e-07	human	-6.30528	rs10510750,rs111413387,rs112534607,rs1274513,rs13096808,rs13096905,rs1724390,rs2532343,rs532593319,rs548109274,rs548542325,rs554959222,rs565427790,rs62064388
210630.ver6.B2.5e-8	EU	Cluster 24	YY1/ETS (Myeloid)	1	2838	0.000352361	0.227386	0.459097	1.6829	4.3978	0.0461972	0.0461972	human	-1.33538	rs17197087
210630.ver6.B2.5e-8	EU	Cluster 25	T1ISRE/STAT	3	2838	0.00105708	0.230385	0.482075	5.7452	13.0217	4.59074e-09	4.59074e-09	human	-8.33812	rs13092160,rs3176824,rs3176825,rs3181080,rs34919616,rs532193457,rs62073178,rs6489879
210630.ver6.B2.5e-8	EU	Cluster 26	X-Box/KLF/ETV	0	2838	0	0.177911	0.416331	-0.42733	0	0.665431	0.665431	human	-0.176897
210630.ver6.B2.5e-8	EU	Cluster 3	NFkB/RBPJ	0	2838	0	0.209895	0.443759	-0.472993	0	0.681891	0.681891	human	-0.166285
210630.ver6.B2.5e-8	EU	Cluster 4	ARE/CEBP	3	2838	0.00105708	0.77961	0.830605	2.67322	3.84808	0.00375634	0.00375634	human	-2.42524	rs142031128,rs1546077,rs6800484,rs71327023
210630.ver6.B2.5e-8	EU	Cluster 5	CEBP/PU.1	0	2838	0	0.268366	0.508374	-0.527891	0	0.701212	0.701212	human	-0.154151
210630.ver6.B2.5e-8	EU	Cluster 6	ARE/NFY	2	2838	0.000704722	0.526237	0.67486	2.18381	3.80057	0.0144883	0.0144883	human	-1.83898	rs17860115,rs9975738
210630.ver6.B2.5e-8	EU	Cluster 7	MiT/ARE/NFkB	2	2838	0.000704722	0.30085	0.524828	3.23754	6.64784	0.000602828	0.000602828	human	-3.21981	rs34203322,rs35454877,rs71327007
210630.ver6.B2.5e-8	EU	Cluster 8	GRE	0	2838	0	0.0974513	0.304957	-0.319558	0	0.625348	0.625348	human	-0.203878
210630.ver6.B2.5e-8	EU	Cluster 9	RORa/ETS/RUNX/IRF	5	2838	0.0017618	2.41229	1.36104	1.90127	2.07272	0.0286332	0.0286332	human	-1.54313	rs111413387,rs112534607,rs11575895,rs12482014,rs1274513,rs2696633,rs529556708,rs532593319,rs537485102,rs548109274,rs548542325,rs554959222,rs555719522,rs565427790,rs569635106,rs570486150,rs577342440,rs59323905,rs62056779,rs78180321,rs8080531
210630.ver6.B2.5e-8	EU	murray (-0.15 < x < 0.15)		20	2838	0.00704722	5.32584	2.01017	7.29997	3.75528	1.43919e-13	1.43919e-13	human	-12.8419	rs10510750,rs11088247,rs111413387,rs112534607,rs113417378,rs11575895,rs11702497,rs11879501,rs12482014,rs12482556,rs1274513,rs13068572,rs13069750,rs13080979,rs13089543,rs13089544,rs13092160,rs13095940,rs13096307,rs13096371,rs13096808,rs13096905,rs142031128,rs1546077,rs17197087,rs1724390,rs17373080,rs17860115,rs3176824,rs3176825,rs3181080,rs34203322,rs34340501,rs34919616,rs34988015,rs35454877,rs374…
210630.ver6.B2.5e-8	EU	murray (> 0.15)		8	2838	0.00281889	1.7926	1.20394	5.15591	4.46278	1.26199e-07	1.26199e-07	human	-6.89894	rs12629632,rs13091868,rs13092030,rs1546077,rs17284138,rs17860115,rs34460587,rs34904359,rs35454877,rs36114837,rs6800484,rs6809381,rs71327007,rs71327023,rs71327024,rs71327040,rs78380307,rs9975738
210630.ver6.B2.5e-8	EU	murray (< -0.15)		8	2838	0.00281889	2.51274	1.37621	3.98721	3.18377	3.34268e-05	3.34268e-05	human	-4.47591	rs111413387,rs112534607,rs113417378,rs1274513,rs13078739,rs13098911,rs2532343,rs2696633,rs3749461,rs532593319,rs537485102,rs546821167,rs548109274,rs548542325,rs554959222,rs555719522,rs565427790,rs570486150,rs572514738,rs577342440,rs71327003,rs8080531,rs9381074
210630.ver6.C2.5e-8	EU	Cluster 1	E2F/MYB	1	653	0.00153139	0.191404	0.438002	1.8461	5.22454	0.0324389	0.0324389	human	-1.48893	rs13091868,rs13092030
210630.ver6.C2.5e-8	EU	Cluster 10	YY1/ETV	1	653	0.00153139	0.111944	0.33386	2.65997	8.93304	0.0039074	0.0039074	human	-2.40811	rs28538967
210630.ver6.C2.5e-8	EU	Cluster 11	E2F/KLF	1	653	0.00153139	0.206897	0.454062	1.74668	4.83333	0.040346	0.040346	human	-1.3942	rs771573
210630.ver6.C2.5e-8	EU	Cluster 12	OCT/MEF2C	0	653	0	0.14043	0.377849	-0.371656	0	0.644926	0.644926	human	-0.19049
210630.ver6.C2.5e-8	EU	Cluster 13	E2F/NFY	0	653	0	0.0714643	0.26719	-0.267466	0	0.605445	0.605445	human	-0.217925
210630.ver6.C2.5e-8	EU	Cluster 14	NFY/KLF	0	653	0	0.0434783	0.206419	-0.210631	0	0.583413	0.583413	human	-0.234024
210630.ver6.C2.5e-8	EU	Cluster 15	NFkB (lymphoid)	0	653	0	0.0954523	0.308844	-0.309064	0	0.621363	0.621363	human	-0.206655
210630.ver6.C2.5e-8	EU	Cluster 16	ARE/SMAD/AP1	0	653	0	0.0924538	0.304874	-0.303253	0	0.619151	0.619151	human	-0.208203
210630.ver6.C2.5e-8	EU	Cluster 17	STAT/PU.1/GATA	0	653	0	0.05997	0.241665	-0.248154	0	0.597992	0.597992	human	-0.223305
210630.ver6.C2.5e-8	EU	Cluster 18	CEBP/PU.1/YY1	2	653	0.00306279	0.121939	0.349462	5.37415	16.4016	3.84714e-08	3.84714e-08	human	-7.41486	rs71327024,rs9411488
210630.ver6.C2.5e-8	EU	Cluster 19	YY1/PU.1/IRF	0	653	0	0.0724638	0.26692	-0.271481	0	0.606989	0.606989	human	-0.216819
210630.ver6.C2.5e-8	EU	Cluster 2	STAT/BCL6	2	653	0.00306279	0.283358	0.534011	3.21462	7.0582	0.000653092	0.000653092	human	-3.18503	rs17282238,rs34460587,rs3760785,rs55737338,rs55756106,rs56349331,rs71327024,rs78380307
210630.ver6.C2.5e-8	EU	Cluster 20	GATA/PU.1	1	653	0.00153139	0.0754623	0.280718	3.29347	13.2517	0.000494786	0.000494786	human	-3.30558	rs566183,rs568203
210630.ver6.C2.5e-8	EU	Cluster 21	Xbox/CRE/KLF	0	653	0	0.102949	0.313682	-0.328194	0	0.628618	0.628618	human	-0.201613
210630.ver6.C2.5e-8	EU	Cluster 22	YY1/KLF (Myeloid)	0	653	0	0.0464768	0.217575	-0.213613	0	0.584575	0.584575	human	-0.23316
210630.ver6.C2.5e-8	EU	Cluster 23	E2F/YY1/ETS (Lymphoid)	0	653	0	0.170915	0.402211	-0.424938	0	0.664559	0.664559	human	-0.177466
210630.ver6.C2.5e-8	EU	Cluster 24	YY1/ETS (Myeloid)	0	653	0	0.0764618	0.273223	-0.279851	0	0.610204	0.610204	human	-0.214525
210630.ver6.C2.5e-8	EU	Cluster 25	T1ISRE/STAT	0	653	0	0.0734633	0.266647	-0.275508	0	0.608537	0.608537	human	-0.215713
210630.ver6.C2.5e-8	EU	Cluster 26	X-Box/KLF/ETV	0	653	0	0.0494753	0.223721	-0.221147	0	0.587511	0.587511	human	-0.230984
210630.ver6.C2.5e-8	EU	Cluster 3	NFkB/RBPJ	0	653	0	0.0574713	0.243301	-0.236215	0	0.593367	0.593367	human	-0.226677
210630.ver6.C2.5e-8	EU	Cluster 4	ARE/CEBP	1	653	0.00153139	0.271364	0.506779	1.43778	3.68508	0.0752484	0.0752484	human	-1.1235	rs71327023
210630.ver6.C2.5e-8	EU	Cluster 5	CEBP/PU.1	0	653	0	0.0854573	0.291879	-0.292783	0	0.615156	0.615156	human	-0.211015
210630.ver6.C2.5e-8	EU	Cluster 6	ARE/NFY	0	653	0	0.147426	0.37915	-0.388834	0	0.6513	0.6513	human	-0.186219
210630.ver6.C2.5e-8	EU	Cluster 7	MiT/ARE/NFkB	1	653	0.00153139	0.0829585	0.290025	3.16194	12.0542	0.000783608	0.000783608	human	-3.1059	rs35454877,rs71327007
210630.ver6.C2.5e-8	EU	Cluster 8	GRE	0	653	0	0.0444778	0.206206	-0.215696	0	0.585388	0.585388	human	-0.232556
210630.ver6.C2.5e-8	EU	Cluster 9	RORa/ETS/RUNX/IRF	2	653	0.00306279	1.02049	0.958165	1.02228	1.95984	0.153325	0.153325	human	-0.814387	rs4342086,rs56343119
210630.ver6.C2.5e-8	EU	murray (-0.15 < x < 0.15)		7	653	0.0107198	2.67116	1.5046	2.87707	2.62058	0.00200692	0.00200692	human	-2.69747	rs111485023,rs13068572,rs17347644,rs28538967,rs35454877,rs35995371,rs4342086,rs56343119,rs566183,rs568203,rs71327007,rs78380307,rs9411488
210630.ver6.C2.5e-8	EU	murray (> 0.15)		2	653	0.00306279	0.73913	0.808649	1.55923	2.70588	0.059471	0.059471	human	-1.22569	rs13091868,rs13092030,rs34460587,rs35454877,rs3760785,rs55737338,rs55756106,rs56349331,rs71327007,rs71327023,rs71327024,rs78380307
210630.ver6.C2.5e-8	EU	murray (< -0.15)		4	653	0.00612557	1.08096	0.97849	2.98321	3.70042	0.00142621	0.00142621	human	-2.84582	rs13078739,rs36223203,rs4342086,rs71327003,rs771573
